# Facultative variation across a shallow to deep torpor spectrum in hummingbirds

**DOI:** 10.1101/2021.07.18.452827

**Authors:** A Shankar, INH Cisneros, S Thompson, CH Graham, DR Powers

## Abstract

Many small endotherms use torpor, saving energy by a controlled reduction of their body temperature and metabolic rate. Some species (e.g. arctic ground squirrels, hummingbirds) enter deep torpor, dropping their body temperatures by 23-37 °C, while others can only enter shallow torpor (e.g., pigeons, 3-10 °C reductions). However, deep torpor in mammals can increase predation risk (unless animals are in burrows or caves), inhibit immune function, and result in sleep deprivation, so even for species that can enter deep torpor, facultative shallow torpor might help balance energy savings with these potential costs. Deep torpor occurs in three avian orders. Although the literature hints that some bird species can use both shallow and deep torpor, little empirical evidence of such an avian torpor spectrum exists. We infrared imaged three hummingbird species that are known to use deep torpor, under natural temperature and light cycles, to test if they were also capable of shallow torpor. All three species used both deep and shallow torpor, often on the same night. Depending on the species, they used shallow torpor for 5-35% of the night. The presence of a bird torpor spectrum indicates a capacity for fine-scale physiological and genetic regulation of avian torpid metabolism.
