## Supplementary material for "Facultative variation across a shallow to deep torpor spectrum in hummingbirds": Bird masses of all individuals

Bird_ID	Species	Day	Month	Month_text	Year	Indiv_ID	Capture_mass_g	Fed_mass_g
MAHU02	RIHU	20	5	5	2018	RIHU02_052018	7.82	8.22
BCHU01	BCHU	21	5	5	2018	BCHU01_052118	2.82	3.44
BLUH01	BLUH	21	5	5	2018	BLUH01_052118	8.67	9.31
BLUH03	BLUH	22	5	5	2018	BLUH03_052218	9	9.98
BLUH04	BLUH	23	5	5	2018	BLUH04_052318	8.93	9.55
BLUH05	BLUH	23	5	5	2018	BLUH05_052318	8.96	9.6
BCHU02	BCHU	26	5	5	2018	BCHU02_052618	3.22	3.49
BLUH06	BLUH	26	5	5	2018	BLUH06_052618	8.86	10.01
MAHU03	RIHU	27	5	5	2018	RIHU03_052718	7.7	7.91
MAHU05	RIHU	29	5	5	2018	RIHU05_052918	8	7.94
BLUH07	BLUH	29	5	5	2018	BLUH07_052918	8.41	8.31
MAHU06	RIHU	30	5	5	2018	RIHU06_053018	8.16	9.17
BCHU03	BCHU	30	5	5	2018	BCHU03_053018	3.05	3.46
BLUH08	BLUH	1	6	6	2018	BLUH08_060118	7.57	7.92
BLUH09	BLUH	3	6	6	2018	BLUH09_060318	7.42	8.41
MAHU10	RIHU	3	6	6	2018	RIHU10_060318	7.3	7.54
BLUH12	BLUH	5	6	6	2018	BLUH12_060518	8.58	9.72
BLUH13	BLUH	5	6	6	2018	BLUH13_060518	8.3	9.67
MAHU12	RIHU	6	6	6	2018	RIHU12_060618	7.97	8.75
MAHU13	RIHU	6	6	6	2018	RIHU13_060618	7.63	8.09
BCHU04	BCHU	7	6	6	2018	BCHU04_060718	2.97	3.15
MAHU02	RIHU	11	6	6	2017	RIHU02_061117	7.48	8.37
MAHU05	RIHU	15	6	6	2017	RIHU05_061517	7.28	8.98
MAHU06	RIHU	16	6	6	2017	RIHU06_061617	7.63	8.48
MAHU07	RIHU	17	6	6	2017	RIHU07_061717	8.5	8.87
MAHU08	RIHU	19	6	6	2017	RIHU08_061917	8	7.64
BCHU01	BCHU	10	6	6	2017	BCHU01_061017	3.02	3.39
BCHU02	BCHU	12	6	6	2017	BCHU02_061217	2.76	3.01
BCHU03	BCHU	17	6	6	2017	BCHU03_061717	2.76	3.51
BLUH01	BLUH	10	6	6	2017	BLUH01_061017	7.76	7.84
BLUH02	BLUH	12	6	6	2017	BLUH02_061217	8.88	9.39
BLUH03	BLUH	14	6	6	2017	BLUH03_061417	8.05	8.9
BLUH04	BLUH	15	6	6	2017	BLUH04_061517	8.42	10.04
