## Supplementary material for "Facultative variation across a shallow to deep torpor spectrum in hummingbirds": Thresholds for each category per individual bird

SNo	Species	Individual	Normo_min	Shallow_max	Shallow_min	Transition_max	Transition_min	Torpor_max
1	BCHU	BCHU01_052118	29	29	27	27	12	12
2	BCHU	BCHU01_061017	32	NA	NA	32	19	19
3	BCHU	BCHU02_052618	29	29	26.5	26.5	15	15
4	BCHU	BCHU02_061217	30	30	28	28	16	16
5	BCHU	BCHU03_053018	30	NA	NA	30	15	15
6	BCHU	BCHU03_061717	32	32	30	30	16	16
7	BCHU	BCHU04_060718	30	NA	NA	30	17	17
8	BLUH	BLUH01_052118	29	29	NA	NA	NA	NA
9	BLUH	BLUH01_061017	30	NA	NA	NA	NA	NA
10	BLUH	BLUH02_061217	30	30	NA	NA	NA	NA
11	BLUH	BLUH03_052218	29	29	NA	NA	NA	NA
12	BLUH	BLUH03_061417	30.5	30.5	NA	NA	NA	NA
13	BLUH	BLUH04_052318	30	30	NA	NA	NA	NA
14	BLUH	BLUH04_061517	32	32	30	30	15	15
15	BLUH	BLUH05_052318	31	31	25	25	15	15
16	BLUH	BLUH06_052618	30	30	27	27	13	13
17	BLUH	BLUH07_052918	31	31	28	28	15	15
18	BLUH	BLUH08_060118	29.5	29.5	NA	NA	NA	NA
19	BLUH	BLUH09_060318	29	NA	NA	NA	NA	NA
20	BLUH	BLUH12_060518	30	NA	NA	NA	NA	NA
21	BLUH	BLUH13_060518	30	NA	NA	NA	NA	NA
22	RIHU	RIHU02_052018	30	30	24	24	15	15
23	RIHU	RIHU02_061117	30	30	29	29	26	26
24	RIHU	RIHU03_052718	29	29	20.5	20.5	14	14
25	RIHU	RIHU05_052918	30	30	NA	NA	NA	NA
26	RIHU	RIHU05_061517	30	30	NA	NA	NA	NA
27	RIHU	RIHU06_053018	30.5	30.5	29	29	15	15
28	RIHU	RIHU06_061617	30	30	29	29	15	15
29	RIHU	RIHU07_061717	30	NA	NA	30	24.5	24.5
30	RIHU	RIHU08_061917	30	NA	NA	NA	NA	NA
31	RIHU	RIHU10_060318	30	30	19	19	15	15
32	RIHU	RIHU12_060618	30	30	NA	NA	NA	NA
33	RIHU	RIHU13_060618	30	30	24	24	15	15
